# Don’t Benchmark Phenomic Prediction Against Genomic Prediction Accuracy

**DOI:** 10.1101/2025.01.09.632209

**Authors:** Fangyi Wang, Mitchell J Feldmann, Daniel E Runcie

## Abstract

Phenomic selection is a new paradigm in plant breeding that uses high-throughput phenotyping technologies and machine learning models to predict traits of new individuals and make selections. This can allow breeders to evaluate more plants in higher throughput more accurately, resulting in faster rates of gain and reduced labor costs. However, phenomic prediction models are frequently benchmarked against genomic prediction models using cross-validation to demonstrate their usefulness to breeders. We argue that this is inappropriate for two reasons: 1) differences in the accuracy statistic measured by cross-validation do not reliably indicate differences in the accuracy parameter of the breeder’s equation, which we show analytically and through re-analysis of data from three representative phenomic prediction studies, and 2) phenomic and genomic selection tools influence other parameters of the breeder’s equation, so comparing accuracy, even if done properly, is insufficient to advocate for one approach over the other. We conclude that phenomic selection may be useful, but comparisons of accuracy between genomic prediction and phenomic prediction models are not.
