## Supplemental Table 1: mean and SE of prediction accuracies and predictive abilities for "Don’t Benchmark Phenomic Prediction Against Genomic Prediction Accuracy"

Case Study	Crop	Trait	Prediction	r_y	r	h2
Rincent et al. (2018)	Poplar	Orl_Height	genomic	0.565(0.030)	0.684(0.032)	0.687(0.043)
Rincent et al. (2018)	Poplar	Orl_Height	phenomic	0.656(0.010)	0.714(0.077)	0.687(0.043)
Rincent et al. (2018)	Poplar	Orl_BudFlush	genomic	0.722(0.019)	0.801(0.026)	0.813(0.012)
Rincent et al. (2018)	Poplar	Orl_BudFlush	phenomic	0.095(0.055)	0.017(0.021)	0.813(0.012)
Rincent et al. (2018)	Poplar	Sav_BudFlush	genomic	0.729(0.020)	0.848(0.041)	0.748(0.043)
Rincent et al. (2018)	Poplar	Sav_BudFlush	phenomic	0.333(0.039)	0.201(0.028)	0.748(0.043)
Rincent et al. (2018)	Poplar	Orl_BudSet	genomic	0.751(0.031)	0.860(0.050)	0.745(0.049)
Rincent et al. (2018)	Poplar	Orl_BudSet	phenomic	0.545(0.020)	0.550(0.028)	0.745(0.049)
Rincent et al. (2018)	Poplar	Sav_BudSet	genomic	0.608(0.040)	0.669(0.043)	0.828(0.030)
Rincent et al. (2018)	Poplar	Sav_BudSet	phenomic	0.337(0.017)	0.352(0.016)	0.828(0.030)
Rincent et al. (2018)	Poplar	Orl_Circumference	genomic	0.610(0.018)	0.722(0.039)	0.726(0.048)
Rincent et al. (2018)	Poplar	Orl_Circumference	phenomic	0.718(0.022)	0.754(0.021)	0.726(0.048)
Rincent et al. (2018)	Poplar	Sav_Circumference	genomic	0.777(0.017)	0.987(0.013)	0.542(0.024)
Rincent et al. (2018)	Poplar	Sav_Circumference	phenomic	0.809(0.014)	0.736(0.024)	0.542(0.024)
Rincent et al. (2018)	Poplar	Orl_Rust	genomic	0.622(0.015)	0.681(0.024)	0.838(0.035)
Rincent et al. (2018)	Poplar	Orl_Rust	phenomic	0.443(0.046)	0.452(0.044)	0.838(0.035)
Rincent et al. (2018)	Wheat	Dry_GrainYield	genomic	0.238(0.067)	0.407(0.121)	0.616(0.128)
Rincent et al. (2018)	Wheat	Dry_GrainYield	phenomic-grain	0.543(0.047)	0.641(0.084)	0.616(0.128)
Rincent et al. (2018)	Wheat	Dry_GrainYield	phenomic-leaf	0.314(0.066)	0.334(0.077)	0.616(0.128)
Rincent et al. (2018)	Wheat	Dry_HeadingDate	genomic	0.487(0.041)	0.657(0.066)	0.616(0.135)
Rincent et al. (2018)	Wheat	Dry_HeadingDate	phenomic-grain	0.806(0.033)	0.855(0.013)	0.616(0.135)
Rincent et al. (2018)	Wheat	Dry_HeadingDate	phenomic-leaf	0.848(0.020)	0.893(0.017)	0.616(0.135)
Rincent et al. (2018)	Wheat	Irr_GrainYield	genomic	0.400(0.059)	0.668(0.088)	0.580(0.159)
Rincent et al. (2018)	Wheat	Irr_GrainYield	phenomic-grain	0.527(0.053)	0.650(0.071)	0.580(0.159)
Rincent et al. (2018)	Wheat	Irr_GrainYield	phenomic-leaf	0.276(0.083)	0.229(0.089)	0.580(0.159)
Rincent et al. (2018)	Wheat	Irr_HeadingDate	genomic	0.511(0.033)	0.662(0.056)	0.682(0.096)
Rincent et al. (2018)	Wheat	Irr_HeadingDate	phenomic-grain	0.618(0.027)	0.740(0.035)	0.682(0.096)
Rincent et al. (2018)	Wheat	Irr_HeadingDate	phenomic-leaf	0.800(0.023)	0.862(0.027)	0.682(0.096)
Winn et al. (2023)	Wheat	GrainYield	genomic	0.307(0.010)	0.711(0.032)	0.189(0.014)
Winn et al. (2023)	Wheat	GrainYield	phenomic-fixed	0.472(0.014)	0.757(0.192)	0.189(0.014)
Winn et al. (2023)	Wheat	GrainYield	phenomic-mixed	0.470(0.015)	0.545(0.210)	0.189(0.014)
Krause et al. (2019)	Wheat	2013Heat_GrainYield	genomic	0.248(0.054)	0.332(0.065)	0.550(0.055)
Krause et al. (2019)	Wheat	2013Heat_GrainYield	phenomic	0.409(0.042)	0.318(0.073)	0.550(0.055)
Krause et al. (2019)	Wheat	2013ModDrt_GrainYield	genomic	0.197(0.030)	0.334(0.050)	0.370(0.053)
Krause et al. (2019)	Wheat	2013ModDrt_GrainYield	phenomic	0.384(0.027)	0.172(0.055)	0.370(0.053)
Krause et al. (2019)	Wheat	2013OptBed_GrainYield	genomic	0.275(0.022)	0.417(0.039)	0.441(0.031)
Krause et al. (2019)	Wheat	2013OptBed_GrainYield	phenomic	0.482(0.033)	0.524(0.054)	0.441(0.031)
Krause et al. (2019)	Wheat	2013OptFlt_GrainYield	genomic	0.246(0.028)	0.362(0.048)	0.470(0.022)
Krause et al. (2019)	Wheat	2013OptFlt_GrainYield	phenomic	0.347(0.039)	0.312(0.047)	0.470(0.022)
Krause et al. (2019)	Wheat	2013SevDrt_GrainYield	genomic	0.279(0.041)	0.396(0.038)	0.488(0.057)
Krause et al. (2019)	Wheat	2013SevDrt_GrainYield	phenomic	0.619(0.025)	0.517(0.098)	0.488(0.057)
Krause et al. (2019)	Wheat	2014ModDrt_GrainYield	genomic	0.295(0.025)	0.365(0.032)	0.656(0.032)
Krause et al. (2019)	Wheat	2014ModDrt_GrainYield	phenomic	0.483(0.032)	0.560(0.024)	0.656(0.032)
Krause et al. (2019)	Wheat	2014OptBed_GrainYield	genomic	0.239(0.030)	0.317(0.040)	0.581(0.050)
Krause et al. (2019)	Wheat	2014OptBed_GrainYield	phenomic	0.659(0.021)	0.623(0.067)	0.581(0.050)
Krause et al. (2019)	Wheat	2014OptFlt_GrainYield	genomic	0.251(0.012)	0.330(0.022)	0.590(0.041)
Krause et al. (2019)	Wheat	2014OptFlt_GrainYield	phenomic	0.590(0.028)	0.587(0.063)	0.590(0.041)
Krause et al. (2019)	Wheat	2014SevDrt_GrainYield	genomic	0.305(0.056)	0.384(0.089)	0.676(0.052)
Krause et al. (2019)	Wheat	2014SevDrt_GrainYield	phenomic	0.275(0.016)	0.223(0.014)	0.676(0.052)
Krause et al. (2019)	Wheat	2015Heat_GrainYield	genomic	0.263(0.020)	0.356(0.035)	0.567(0.054)
Krause et al. (2019)	Wheat	2015Heat_GrainYield	phenomic	0.524(0.018)	0.327(0.073)	0.567(0.054)
Krause et al. (2019)	Wheat	2015ModDrt_GrainYield	genomic	0.251(0.054)	0.351(0.080)	0.530(0.039)
Krause et al. (2019)	Wheat	2015ModDrt_GrainYield	phenomic	0.440(0.021)	0.433(0.027)	0.530(0.039)
Krause et al. (2019)	Wheat	2015OptBed_GrainYield	genomic	0.229(0.013)	0.318(0.029)	0.535(0.039)
Krause et al. (2019)	Wheat	2015OptBed_GrainYield	phenomic	0.392(0.013)	0.358(0.070)	0.535(0.039)
Krause et al. (2019)	Wheat	2015OptFlt_GrainYield	genomic	0.243(0.027)	0.337(0.037)	0.525(0.043)
Krause et al. (2019)	Wheat	2015OptFlt_GrainYield	phenomic	0.528(0.017)	0.350(0.104)	0.525(0.043)
Krause et al. (2019)	Wheat	2015SevDrt_GrainYield	genomic	0.236(0.048)	0.307(0.065)	0.607(0.041)
Krause et al. (2019)	Wheat	2015SevDrt_GrainYield	phenomic	0.638(0.014)	0.552(0.029)	0.607(0.041)
Krause et al. (2019)	Wheat	2016Heat_GrainYield	genomic	0.330(0.018)	0.409(0.019)	0.650(0.032)
Krause et al. (2019)	Wheat	2016Heat_GrainYield	phenomic	0.384(0.029)	0.439(0.040)	0.650(0.032)
Krause et al. (2019)	Wheat	2016ModDrt_GrainYield	genomic	0.344(0.026)	0.417(0.028)	0.679(0.024)
Krause et al. (2019)	Wheat	2016ModDrt_GrainYield	phenomic	0.590(0.009)	0.530(0.057)	0.679(0.024)
Krause et al. (2019)	Wheat	2016OptBed_GrainYield	genomic	0.279(0.033)	0.362(0.042)	0.592(0.017)
Krause et al. (2019)	Wheat	2016OptBed_GrainYield	phenomic	0.717(0.010)	0.775(0.016)	0.592(0.017)
Krause et al. (2019)	Wheat	2016OptFlt_GrainYield	genomic	0.292(0.020)	0.404(0.035)	0.530(0.025)
Krause et al. (2019)	Wheat	2016OptFlt_GrainYield	phenomic	0.544(0.025)	0.505(0.034)	0.530(0.025)
Krause et al. (2019)	Wheat	2016SevDrt_GrainYield	genomic	0.257(0.038)	0.306(0.047)	0.712(0.033)
Krause et al. (2019)	Wheat	2016SevDrt_GrainYield	phenomic	0.635(0.023)	0.660(0.044)	0.712(0.033)
